# Genetic variants affect diurnal glucose levels throughout the day

**DOI:** 10.1101/2024.07.22.604631

**Authors:** Nasa Sinnott-Armstrong, Satu Strausz, Lea Urpa, Erik Abner, Jesse Valliere, Estonian Biobank Research Team, Priit Palta, Hassan S Dashti, Mark Daly, Jonathan K Pritchard, Richa Saxena, Samuel E Jones, Hanna M Ollila

**Author notes:** Equal contribution (Samuel E Jones, Hanna M Ollila). Estonian Genome Center, Institute of Genomics, University of Tartu, Tartu, Estonia. List of Estonian Biobank Research Team is available as part of the supplementary information., Estonian Biobank.

## Abstract

Circadian rhythms not only coordinate the timing of wake and sleep but also regulate homeostasis within the body, including glucose metabolism. However, the genetic variants that contribute to temporal control of glucose levels have not been previously examined. Using data from 420,000 individuals from the UK Biobank and replicating our findings in 100,000 individuals from the Estonian Biobank, we show that diurnal serum glucose is under genetic control. We discover a robust temporal association of glucose levels at the Melatonin receptor 1B (*MTNR1B)* (rs10830963, P = 1e-22) and a canonical circadian pacemaker gene Cryptochrome 2 (*CRY2)* loci (rs12419690, P = 1e-16). Furthermore, we show that sleep modulates serum glucose levels and the genetic variants have a separate mechanism of diurnal control. Finally, we show that these variants independently modulate risk of type 2 diabetes. Our findings, together with earlier genetic and epidemiological evidence, show a clear connection between sleep and metabolism and highlight variation at *MTNR1B* and *CRY2* as temporal regulators for glucose levels.
