## Supplementary material for "Genetic variants affect diurnal glucose levels throughout the day": Table S1 (glucose association statistics)

### Sheet: ST1
Table S1. Glucose level association statistics for random glucose, 2h glucose and fasting glucose.
Glucose with field id = 30740														2h Glucose											Fasting glucose
Chromosome	Position	variant	ALLELE0	ALLELE1	A1FREQ	INFO	N	BETA	SE	CHISQ	LOG10P	P	Trait	variant	Chromosome	Position	effect_allele	other_allele	effect_allele_frequency	BETA	SE	P	Sample size	Trait	variant	chromosome	base_pair_location	effect_allele	other_allele	effect_allele_frequency	BETA	SE	P	Sample size
1	118169463	rs2282456	G	A	0.314239	0.998457	387790	0.0205748	0.00291038	49.9774	11.8082	1.55525e-12	Glucose with field id = 30740	rs2282456	1	118169463	A	G	0.289	0.0433	0.0095	5.781e-06	45040.9	2h_Glucose	rs2282456	1	118169463	A	G	0.289	0.0049	0.0019	0.003088	166668
1	214159256	rs340874	T	C	0.568872	1	387790	0.0256236	0.00272302	88.5475	20.3043	4.96249e-21	Glucose with field id = 30740	rs340874	1	214159256	T	C	0.462	-0.0148	0.0078	0.1051	63392.8	2h_Glucose	rs340874	1	214159256	T	C	0.462	-0.0154	0.0017	2.58e-20	199381
2	27742603	rs780093	T	C	0.616294	1	387790	0.0333748	0.00277631	144.512	32.5613	2.746e-33	Glucose with field id = 30740	rs780093	2	27742603	T	C	0.413	0.0432	0.0078	8.484e-10	63390.9	2h_Glucose	rs780093	2	27742603	T	C	0.413	-0.028	0.0017	1.53e-59	199395
2	43469615	rs80323638	G	A	0.0994059	0.98475	387790	-0.0386342	0.00454545	72.2419	16.7204	1.90371e-17	Glucose with field id = 30740	rs80323638	2	43469615	A	G	0.078	-0.0369	0.0139	0.0004334	63387.9	2h_Glucose	rs80323638	2	43469615	A	G	0.078	-0.0211	0.003	4.94e-13	200614
2	165508389	rs10184004	C	T	0.406484	0.99917	387790	-0.0225577	0.00274953	67.309	15.6343	2.32113e-16	Glucose with field id = 30740	rs10184004	2	165508389	T	C	0.42	-0.0341	0.0078	1.546e-05	63382.9	2h_Glucose	rs10184004	2	165508389	T	C	0.42	-0.004	0.0017	0.01549	200588
2	169685272	rs830021	A	C	0.697313	0.993742	387790	-0.0206839	0.00295224	49.0866	11.611	2.44906e-12	Glucose with field id = 30740	rs830021	2	169685272	A	C	0.324	0.0027	0.0093	0.8217	51421	2h_Glucose	rs830021	2	169685272	A	C	0.324	0.0112	0.0019	5.54e-10	178453
2	169763148	rs560887	T	C	0.702719	1	387790	0.0876927	0.00294997	883.675	193.459	3.47536e-194	Glucose with field id = 30740	rs560887	2	169763148	T	C	0.306	-0.0291	0.0083	5.524e-05	63165.9	2h_Glucose	rs560887	2	169763148	T	C	0.306	-0.0747	0.0018	0	198018
2	227094758	rs2203452	A	G	0.647643	0.999847	387790	0.0161425	0.00282504	32.6508	7.95744	1.10296e-08	Glucose with field id = 30740	rs2203452	2	227094758	A	G	0.373	-0.0356	0.0078	1.355e-07	63368	2h_Glucose	rs2203452	2	227094758	A	G	0.373	-0.0071	0.0017	6.92e-06	200580
3	123065778	rs11708067	A	G	0.243134	1	387790	-0.0419807	0.00314543	178.131	39.9066	1.23994e-40	Glucose with field id = 30740	rs11708067	3	123065778	A	G	0.823	0.0872	0.0093	1.979e-22	63387	2h_Glucose	rs11708067	3	123065778	A	G	0.823	0.0281	0.002	1.63e-43	199392
3	124919777	rs4679370	T	C	0.533175	1	387790	0.0148083	0.00270776	29.9083	7.34393	4.52971e-08	Glucose with field id = 30740	rs4679370	3	124919777	T	C	0.451	-0.03	0.0088	0.006903	51420.7	2h_Glucose	rs4679370	3	124919777	T	C	0.451	-0.0069	0.0018	1.7e-05	178455
3	185519107	rs71320321	G	A	0.314247	0.998818	387790	0.0211391	0.00290938	52.7927	12.431	3.70681e-13	Glucose with field id = 30740	rs71320321	3	185519107	A	G	0.285	0.0552	0.0083	2.714e-11	63395.9	2h_Glucose	rs71320321	3	185519107	A	G	0.285	0.0109	0.0018	1.67e-09	199239
3	187740899	rs4686471	T	C	0.609569	0.990993	387790	0.0186947	0.00277872	45.2636	10.7639	1.72227e-11	Glucose with field id = 30740	rs4686471	3	187740899	T	C	0.402	-0.0136	0.0086	0.06675	51421	2h_Glucose	rs4686471	3	187740899	T	C	0.402	-0.0118	0.0018	2.79e-11	177072
5	55807370	rs464605	C	T	0.746635	1	387790	0.0170993	0.00309878	30.4492	7.46506	3.4272e-08	Glucose with field id = 30740	rs464605	5	55807370	T	C	0.715	0.0212	0.0093	0.03008	51421	2h_Glucose	rs464605	5	55807370	T	C	0.715	0.0126	0.002	2.08e-09	178455
5	76427311	rs6878122	G	A	0.680189	0.997834	387790	-0.0195952	0.00289361	45.8584	10.8958	1.27116e-11	Glucose with field id = 30740	rs6878122	5	76427311	A	G	0.683	-0.0342	0.0088	0.000136	63385.1	2h_Glucose	rs6878122	5	76427311	A	G	0.683	-0.013	0.0019	2.36e-09	199391
5	95696585	rs1820176	T	C	0.285405	0.994917	387790	-0.0203104	0.00299381	46.0248	10.9327	1.16762e-11	Glucose with field id = 30740	rs1820176	5	95696585	T	C	0.704	-0.0104	0.0096	0.3306	45269	2h_Glucose	rs1820176	5	95696585	T	C	0.704	0.0247	0.002	1.91e-34	166896
5	102422968	rs115505614	C	T	0.0508709	0.968723	387790	0.0383697	0.00623982	37.8124	9.10854	7.78861e-10	Glucose with field id = 30740	rs115505614	5	102422968	T	C	0.042	0.0717	0.0222	0.00332	45269	2h_Glucose	rs115505614	5	102422968	T	C	0.042	-0.021	0.0047	1.33e-06	164878
6	20686573	rs7766070	C	A	0.26394	0.99973	387790	0.0323588	0.00306284	111.619	25.3635	4.33012e-26	Glucose with field id = 30740	rs7766070	6	20686573	A	C	0.273	0.038	0.0085	1.696e-05	63395.9	2h_Glucose	rs7766070	6	20686573	A	C	0.273	0.0172	0.0018	2.57e-19	200622
6	32616512	rs553276313	C	A	0.350715	0.788034	387790	0.0251027	0.00320875	61.2023	14.2882	5.14991e-15	Glucose with field id = 30740	rs553276313	6	32616512	A	C	NA	0.0387	0.0436	0.3054	8619	2h_Glucose	rs553276313	6	32616512	A	C	NA	0.0148	0.0142	0.2976	8729
6	32618190	rs185774696	C	T	0.296349	0.735376	387790	0.0312569	0.00344403	82.368	18.947	1.1298e-19	Glucose with field id = 30740	rs185774696	6	32618190	T	C	0.003	-0.1288	0.2548	0.7259	8619	2h_Glucose	rs185774696	6	32618190	T	C	0.003	0.0512	0.0813	0.5172	8729
6	32626272	rs9273363	C	A	0.300888	1	387790	0.0381936	0.00294563	168.122	37.7206	1.90283e-38	Glucose with field id = 30740	rs9273363	6	32626272	A	C	0.269	-0.0081	0.0092	0.3949	59569.3	2h_Glucose	rs9273363	6	32626272	A	C	0.269	-0.0034	0.0023	0.1078	139197
6	43804808	rs2396083	G	C	0.687651	0.982945	387790	-0.0206914	0.00292978	49.8779	11.7862	1.63606e-12	Glucose with field id = 30740	rs2396083	6	43804808	C	G	0.699	-0.0132	0.0094	0.2433	51420.7	2h_Glucose	rs2396083	6	43804808	C	G	0.699	-0.0093	0.002	2.48e-05	175354
6	117268478	rs5024233	G	A	0.822773	0.980315	387790	0.0216294	0.00356298	36.8524	8.89475	1.27424e-09	Glucose with field id = 30740	rs5024233	6	117268478	A	G	0.768	-0.0087	0.0104	0.4252	51421	2h_Glucose	rs5024233	6	117268478	A	G	0.768	0.0093	0.0022	3.72e-05	176437
6	127428232	rs35323862	C	T	0.237532	0.995426	387790	-0.0221504	0.00318034	48.5082	11.4829	3.28927e-12	Glucose with field id = 30740	rs35323862	6	127428232	T	C	0.208	-0.0037	0.0091	0.5524	63394	2h_Glucose	rs35323862	6	127428232	T	C	0.208	-0.0088	0.002	8.55e-06	200614
6	153430868	rs63739861	A	C	0.401918	0.989047	387790	0.0168093	0.00276834	36.8688	8.89843	1.26348e-09	Glucose with field id = 30740	rs63739861	6	153430868	A	C	0.638	0.0019	0.0091	0.8864	45268.8	2h_Glucose	rs63739861	6	153430868	A	C	0.638	-0.0118	0.0019	4.51e-09	166896
7	14898282	rs17168486	C	T	0.172944	0.990147	387790	0.0282332	0.0035855	62.004	14.465	3.42768e-15	Glucose with field id = 30740	rs17168486	7	14898282	T	C	0.176	-0.0085	0.01	0.2684	63164	2h_Glucose	rs17168486	7	14898282	T	C	0.176	0.028	0.0021	4.17e-36	199170
7	15060410	rs7786873	A	G	0.524223	0.996533	387790	0.0350005	0.00270998	166.808	37.4337	3.68383e-38	Glucose with field id = 30740	rs7786873	7	15060410	A	G	0.524	-0.0084	0.0076	0.241	63395.9	2h_Glucose	rs7786873	7	15060410	A	G	0.524	-0.0247	0.0016	1.74e-46	199053
7	28196222	rs849134	A	G	0.503461	1	387790	-0.0199536	0.00269704	54.7354	12.8604	1.37911e-13	Glucose with field id = 30740	rs849134	7	28196222	A	G	0.466	0.0277	0.0076	0.0009729	63396	2h_Glucose	rs849134	7	28196222	A	G	0.466	0.0081	0.0016	2.74e-07	199059
7	44185955	rs76323047	A	G	0.119096	0.990433	387790	0.032534	0.00418219	60.5155	14.1367	7.29962e-15	Glucose with field id = 30740	rs76323047	7	44185955	A	G	0.881	-0.0382	0.0133	0.009762	45873.7	2h_Glucose	rs76323047	7	44185955	A	G	0.881	-0.0293	0.0027	6.03e-29	172039
7	44240324	rs1985469	A	T	0.179062	0.997924	387790	0.0693754	0.00352297	387.787	85.6003	2.51015e-86	Glucose with field id = 30740	rs1985469	7	44240324	A	T	0.819	-0.1034	0.0105	2.915e-24	63395.9	2h_Glucose	rs1985469	7	44240324	A	T	0.819	-0.0612	0.0022	2.2e-164	200622
7	106817721	rs6971864	T	C	0.526645	0.997379	387790	-0.0149096	0.00270713	30.3331	7.43905	3.63873e-08	Glucose with field id = 30740	rs6971864	7	106817721	T	C	0.458	0.0039	0.0088	0.6637	45269	2h_Glucose	rs6971864	7	106817721	T	C	0.458	0.0038	0.0018	0.02515	166896
8	9183358	rs9987289	A	G	0.908487	1	387790	-0.0308059	0.00467971	43.3342	10.3359	4.61424e-11	Glucose with field id = 30740	rs9987289	8	9183358	A	G	0.075	-0.0714	0.0126	2.252e-09	63384	2h_Glucose	rs9987289	8	9183358	A	G	0.075	0.0282	0.0029	3.57e-23	197822
8	95960511	rs896854	T	C	0.510579	1	387790	-0.0154373	0.00269896	32.7152	7.97184	1.06699e-08	Glucose with field id = 30740	rs896854	8	95960511	T	C	0.458	0.0092	0.0076	0.3089	63395.1	2h_Glucose	rs896854	8	95960511	T	C	0.458	0.0099	0.0016	5.61e-09	196056
8	118185025	rs3802177	G	A	0.310399	1	387790	-0.0396739	0.00291921	184.705	41.3419	4.55093e-42	Glucose with field id = 30740	rs3802177	8	118185025	A	G	0.286	-0.0308	0.0084	0.001203	57846.7	2h_Glucose	rs3802177	8	118185025	A	G	0.286	-0.0284	0.0018	1.15e-56	192983
9	4291928	rs10974438	A	C	0.351383	0.995411	387790	0.0192957	0.00282613	46.6161	11.0638	8.63376e-12	Glucose with field id = 30740	rs10974438	9	4291928	A	C	0.62	-0.0306	0.0079	0.0001547	63393.9	2h_Glucose	rs10974438	9	4291928	A	C	0.62	-0.0198	0.0017	9.85e-31	199042
9	22003223	rs3217992	C	T	0.368348	1	387790	0.0175237	0.00280071	39.1484	9.40583	3.92799e-10	Glucose with field id = 30740	rs3217992	9	22003223	T	C	0.401	0.0092	0.0078	0.1862	63164.8	2h_Glucose	rs3217992	9	22003223	T	C	0.401	0.0046	0.0017	0.0721	198021
9	22134068	rs10811660	G	A	0.173054	0.999883	387790	-0.0363692	0.00356651	103.987	23.6912	2.0361e-24	Glucose with field id = 30740	rs10811660	9	22134068	A	G	0.165	-0.0336	0.01	0.00596	63368.9	2h_Glucose	rs10811660	9	22134068	A	G	0.165	-0.0223	0.0022	7.94e-25	198102
9	136141870	rs2519093	C	T	0.184491	0.99947	387790	0.0244701	0.00348348	49.345	11.6682	2.14684e-12	Glucose with field id = 30740	rs2519093	9	136141870	T	C	0.187	0.0561	0.0096	4.902e-10	63377.9	2h_Glucose	rs2519093	9	136141870	T	C	0.187	0.0164	0.0021	5.43e-16	199192
9	139246782	rs28413886	G	C	0.579787	0.991167	387790	0.0205653	0.00273974	56.3447	13.216	6.08135e-14	Glucose with field id = 30740	rs28413886	9	139246782	C	G	0.606	0.0116	0.0114	0.4533	35240.5	2h_Glucose	rs28413886	9	139246782	C	G	0.606	0.0127	0.0022	1.38e-07	142667
10	12307894	rs11257655	C	T	0.208426	1	387790	0.0296905	0.00332245	79.8584	18.3955	4.02254e-19	Glucose with field id = 30740	rs11257655	10	12307894	T	C	0.241	0.0407	0.0092	8.053e-06	63163.8	2h_Glucose	rs11257655	10	12307894	T	C	0.241	0.0078	0.002	0.0001616	200382
10	80957391	rs34942927	A	C	0.31651	0.918328	387790	0.0166406	0.00303035	30.1547	7.39912	3.98915e-08	Glucose with field id = 30740	rs34942927	10	80957391	A	C	NA	0.0132	0.0233	0.5688	8619	2h_Glucose	rs34942927	10	80957391	A	C	NA	-0.0145	0.0075	0.06238	8729
10	94466439	rs12219514	A	G	0.433589	0.996904	387790	-0.0217441	0.00272606	63.6228	14.8219	1.50695e-15	Glucose with field id = 30740	rs12219514	10	94466439	A	G	0.536	0.0254	0.0076	0.0002817	63396.1	2h_Glucose	rs12219514	10	94466439	A	G	0.536	0.0053	0.0016	0.003743	200622
10	113046778	rs36106955	C	T	0.809407	0.98176	387790	0.0280884	0.00346461	65.7273	15.2858	5.17845e-16	Glucose with field id = 30740	rs36106955	10	113046778	T	C	0.803	0.0114	0.0096	0.4449	63395.4	2h_Glucose	rs36106955	10	113046778	T	C	0.803	0.019	0.0021	2.96e-19	200621
10	114737633	rs144155527	C	T	0.0191308	0.973872	387790	-0.0569801	0.00998827	32.5436	7.93349	1.16549e-08	Glucose with field id = 30740	rs144155527	10	114737633	T	C	0.016	-0.0684	0.0346	0.03195	51187	2h_Glucose	rs144155527	10	114737633	T	C	0.016	-0.0244	0.0079	0.0005187	174954
10	114754071	rs34872471	T	C	0.290977	0.994954	387790	0.0660455	0.00297407	493.156	108.533	2.93089e-109	Glucose with field id = 30740	rs34872471	10	114754071	T	C	0.693	-0.0829	0.0087	4.98e-25	63396	2h_Glucose	rs34872471	10	114754071	T	C	0.693	-0.0263	0.0019	5.41e-35	196207
11	2692249	rs231360	C	T	0.391607	0.992884	387790	0.0157799	0.00277446	32.3484	7.88986	1.28866e-08	Glucose with field id = 30740	rs231360	11	2692249	T	C	0.404	0.0233	0.008	0.003538	63395.4	2h_Glucose	rs231360	11	2692249	T	C	0.404	0.0092	0.0017	3.3e-07	199235
11	2857194	rs2237895	A	C	0.415603	1	387790	0.0249048	0.00273243	83.0742	19.1022	7.90315e-20	Glucose with field id = 30740	rs2237895	11	2857194	A	C	0.582	-0.0294	0.0081	0.0003746	61038.2	2h_Glucose	rs2237895	11	2857194	A	C	0.582	-0.0089	0.0018	6.29e-08	196199
11	17384542	rs12146652	C	A	0.618111	0.998169	387790	-0.0197973	0.00277872	50.7599	11.9814	1.04376e-12	Glucose with field id = 30740	rs12146652	11	17384542	A	C	0.657	-0.0308	0.0078	1.049e-05	63395.9	2h_Glucose	rs12146652	11	17384542	A	C	0.657	-0.0018	0.0017	0.4732	200622
11	47293799	rs10501320	G	C	0.264816	1	387790	-0.0179358	0.00305747	34.4125	8.3508	4.45862e-09	Glucose with field id = 30740	rs10501320	11	47293799	C	G	0.262	-0.017	0.009	0.04394	63395.8	2h_Glucose	rs10501320	11	47293799	C	G	0.262	-0.0219	0.0019	1.09e-29	200622
11	72460398	rs77464186	A	C	0.156168	0.997776	387790	-0.0251687	0.00371508	45.8969	10.9043	1.24652e-11	Glucose with field id = 30740	rs77464186	11	72460398	A	C	0.831	0.0353	0.01	0.001374	63392.9	2h_Glucose	rs77464186	11	72460398	A	C	0.831	0.0231	0.0022	3.5e-25	200614
12	4384844	rs76895963	T	G	0.0206273	0.820492	387790	-0.111563	0.0104718	113.501	25.7757	1.6761e-26	Glucose with field id = 30740	rs76895963	12	4384844	T	G	0.971	0.0952	0.0438	0.01046	32043.9	2h_Glucose	rs76895963	12	4384844	T	G	0.971	0.0332	0.0113	0.001789	88002.8
12	27957533	rs7133214	T	G	0.201766	0.994675	387790	-0.024886	0.00336211	54.788	12.8721	1.34246e-13	Glucose with field id = 30740	rs7133214	12	27957533	T	G	0.769	0.0218	0.0105	0.02888	51420.8	2h_Glucose	rs7133214	12	27957533	T	G	0.769	0.0092	0.0022	0.0003353	175355
12	97868906	rs17331697	T	C	0.10556	0.989473	387790	-0.0267466	0.00441053	36.7754	8.87761	1.32553e-09	Glucose with field id = 30740	rs17331697	12	97868906	T	C	0.889	0.0349	0.0128	0.007199	63392.9	2h_Glucose	rs17331697	12	97868906	T	C	0.889	0.0155	0.0029	5.04e-09	197687
12	133112961	rs11146919	T	C	0.330108	0.990143	387790	0.0158467	0.00288181	30.2377	7.41769	3.82217e-08	Glucose with field id = 30740	rs11146919	12	133112961	T	C	0.703	0.0028	0.0113	0.9351	36868.6	2h_Glucose	rs11146919	12	133112961	T	C	0.703	-0.0093	0.0021	5.84e-06	152663
13	33560493	rs11839569	A	G	0.167064	0.998025	387790	0.0264972	0.00361728	53.6581	12.6223	2.38616e-13	Glucose with field id = 30740	rs11839569	13	33560493	A	G	0.83	-0.0232	0.012	0.02411	45268.9	2h_Glucose	rs11839569	13	33560493	A	G	0.83	-0.0143	0.0025	5.49e-08	166896
13	80707429	rs1215468	A	G	0.29149	0.990933	387790	-0.0207138	0.00298469	48.1638	11.4067	3.92013e-12	Glucose with field id = 30740	rs1215468	13	80707429	A	G	0.728	0.0203	0.0084	0.008416	63394	2h_Glucose	rs1215468	13	80707429	A	G	0.728	0.0038	0.0018	0.07954	196463
14	90048934	rs11626777	T	C	0.637517	0.994813	387790	-0.0202431	0.00281209	51.8196	12.2158	6.08415e-13	Glucose with field id = 30740	rs11626777	14	90048934	T	C	0.381	0.0046	0.0093	0.588	45268.7	2h_Glucose	rs11626777	14	90048934	T	C	0.381	0.0125	0.0019	3.27e-09	166895
15	64038340	rs67507374	T	A	0.308588	0.99217	387790	-0.0172076	0.00293663	34.3356	8.33366	4.6381e-09	Glucose with field id = 30740	rs67507374	15	64038340	A	T	0.313	-0.0223	0.0094	0.003683	51421	2h_Glucose	rs67507374	15	64038340	A	T	0.313	-0.0077	0.002	6.45e-05	178455
15	77832762	rs7177055	G	A	0.718046	1	387790	0.0209592	0.00299521	48.9662	11.5843	2.60435e-12	Glucose with field id = 30740	rs7177055	15	77832762	A	G	0.695	0.0093	0.0083	0.3097	63167	2h_Glucose	rs7177055	15	77832762	A	G	0.695	0.011	0.0018	1.03e-08	197454
16	309720	rs56337617	C	T	0.153432	0.997218	387790	-0.0282993	0.00374522	57.0948	13.3816	4.15336e-14	Glucose with field id = 30740	rs56337617	16	309720	T	C	0.14	-0.0468	0.0128	0.0003062	45268.8	2h_Glucose	rs56337617	16	309720	T	C	0.14	-0.0107	0.0026	8.63e-05	163796
16	53799279	rs57292959	G	T	0.422324	0.996183	387790	0.0226379	0.00273735	68.3931	15.8731	1.33937e-16	Glucose with field id = 30740	rs57292959	16	53799279	T	G	NA	0.0112	0.0208	0.8967	8619	2h_Glucose	rs57292959	16	53799279	T	G	NA	0.0046	0.0067	0.5514	8729
17	27821055	rs9906711	C	T	0.197453	0.998163	387790	-0.0199515	0.00339113	34.6148	8.39595	4.01837e-09	Glucose with field id = 30740	rs9906711	17	27821055	T	C	0.234	-0.008	0.0109	0.9063	45269	2h_Glucose	rs9906711	17	27821055	T	C	0.234	-0.0058	0.0023	0.01326	166896
17	36103872	rs11658063	C	G	0.602644	0.984068	387790	-0.0184821	0.00277959	44.212	10.5307	2.94646e-11	Glucose with field id = 30740	rs11658063	17	36103872	C	G	0.38	0.0251	0.0085	0.001288	56655.8	2h_Glucose	rs11658063	17	36103872	C	G	0.38	0.0028	0.0018	0.1184	187167
17	47060322	rs35895680	C	A	0.32646	0.987611	387790	-0.0181042	0.00289584	39.0849	9.39171	4.05779e-10	Glucose with field id = 30740	rs35895680	17	47060322	A	C	0.306	-0.0406	0.0101	5.682e-05	45268.3	2h_Glucose	rs35895680	17	47060322	A	C	0.306	-0.0072	0.0021	0.005669	166895
19	19456917	rs58489806	C	T	0.0871123	0.995055	387790	0.0282697	0.00479827	34.7116	8.41753	3.82358e-09	Glucose with field id = 30740	rs58489806	19	19456917	T	C	0.091	-0.0156	0.0133	0.131	63392.9	2h_Glucose	rs58489806	19	19456917	T	C	0.091	0.009	0.003	0.0004439	200610
19	46157916	rs7507912	G	A	0.41779	0.971944	387790	-0.0164588	0.00277017	35.3007	8.54893	2.82534e-09	Glucose with field id = 30740	rs7507912	19	46157916	A	G	0.434	-0.0195	0.0086	0.03106	56662.3	2h_Glucose	rs7507912	19	46157916	A	G	0.434	-0.007	0.0018	3.52e-05	188426
20	51627634	rs2255805	C	T	0.578523	0.990209	387790	-0.0176603	0.00274367	41.4317	9.91342	1.22062e-10	Glucose with field id = 30740	rs2255805	20	51627634	T	C	0.53	-0.0063	0.0093	0.8217	45268.7	2h_Glucose	rs2255805	20	51627634	T	C	0.53	-0.0012	0.0019	0.4062	164877
11	92708710	rs10830963	C	G	0.274592	1	387790	-0.00328967	0.00301871	1.18757	0.559375	0.275819	Glucose with field id = 30740	rs10830963	11	92708710	C	G	0.714	-0.0044	0.0086	0.8513	63376.9	2h_Glucose	rs10830963	11	92708710	C	G	0.714	-0.0772	0.0019	1.43e-321	196179
11	45858584	rs12419690	G	A	0.563608	0.99799	387790	0.00199714	0.00272144	0.538544	0.334385	0.463036	Glucose with field id = 30740	rs12419690	11	45858584	A	G	0.522	-0.0193	0.0076	0.01703	63376.9	2h_Glucose	rs12419690	11	45858584	A	G	0.522	-0.023	0.0017	1.828e-37	196207
The Allele1 is effect allele for beta estimate.
Base pair position is for hg19/build37
Data for fasting glucose and 2h glucose are from MAGIC Consortium European analysis Ji Chen et al. Nature Genetics 2021
